# Force-profile analysis of the cotranslational folding of HemK and filamin domains: Comparison of biochemical and biophysical folding assays

**DOI:** 10.1101/470831

**Authors:** Grant Kemp, Renuka Kudva, Andrés de la Rosa, Gunnar von Heijne

## Abstract

We have characterized the cotranslational folding of two small protein domains of different folds – the α-helical N-terminal domain of HemK and the β-rich FLN5 filamin domain – by measuring the force that the folding protein exerts on the nascent chain when located in different parts of the ribosome exit tunnel (Force-Profile Analysis - FPA), allowing us to compare FPA to three other techniques currently used to study cotranslational folding: real-time FRET, PET, and NMR. We find that FPA identifies the same cotranslational folding transitions as do the other methods, and that these techniques therefore reflect the same basic process of cotranslational folding in similar ways.

---

In recent years, a number of new experimental methods for analyzing the cotranslational folding of protein domains have been developed. These include real-time FRET analysis [1], and methods in which nascent polypeptide chains of defined lengths are arrested in the ribosome and their folding status analyzed by, e.g., cryo-EM [2, 3], protease resistance [1, 4-9], NMR [10-15], photoinduced electron transfer (PET) [1, 16], folding-associated co-translational sequencing [17], optical tweezer pulling [18-21], fluorescence measurements [22], and measuring the force that the folding protein exerts on the nascent chain using a translational arrest peptide (AP) as a force sensor [2, 3, 9, 21, 23-25]. Further, coarse-grained molecular dynamics simulations of various flavors can provide detailed insights into cotranslational folding reactions [26-30], especially when coupled with experimental studies [3, 26, 31].

While these different methods have all been used with success, they have rarely been directly compared on the same target protein. As a first step towards such comparisons, we now report AP-based Force-Profile Analysis (FPA) for two protein domains - the α-helical HemK N-terminal domain (HemK-NTD) and the β-sheet-rich FLN5 filamin domain - that have previously been studied by real-time FRET/PET, and NMR respectively [1, 14, 16]. We find that FPA identifies the same cotranslational folding transitions as do the other methods. We conclude that results obtained with the different methods can be interpreted under a common conceptual framework, albeit at different levels of detail and with different limitations inherent to the analysis.
