## Supplementary Data 1 for "Force-profile analysis of the cotranslational folding of HemK and filamin domains: Comparison of biochemical and biophysical folding assays"

### Sheet: HemK-NTD in vitro
Note: The peaks are labelled left to right as background (bkgd), full-length (FL), or arrested (AR). Multiple peaks may contribute to the area of a band so multiple FL or AR peaks can be found in each plot
Date:	180703		Experiment:	HemK-NTD WT expression in PURExpress					Date:	180707		Experiment:	HemK-NTD WT expression in PURExpress						Date:	180711		Experiment:	HemK-NTD WT and L27/28A expression in PURExpress							Date:	180713		Experiment:	HemK-NTD L27/28A expression in PURExpress							Date:	180720		Experiment:	HemK-NTD WT expression in PURExpress
Supp Fig 3	a								Supp Fig 3	b									Supp Fig 3	c										Supp Fig 3	d										Supp Fig 3	e
L43									L43										L35											L35ala											L43a		fFL
Peak	Area	fFL							Peak	Area	fFL								Peaks	Area	fFL									Peak	Area	fFL									FL	12.1294	0.0984782
bkgd	159.693	0.214786							bkgd	2.48941	0.256172								FL	181.103	0.808654									FL	131.216	0.515886									bkgd	15.1706
FL	246.179								FL	11.748									bkgd	14.8923										bkgd	12.5061										AR	111.039
bkgd	94.8275								bkgd	2.99504									bkgd	42.853										AR	123.135										bkgd	61.0263
bkgd	230.513								bkgd	3.6409									bkgd	23.4175										bkgd	110.005										bkgd	28.8313
AR	899.981								AR	34.1118									bkgd	30.8836										bkgd	85.1269
bkgd	345.97								bkgd	9.85958
bkgd	57.6922								bkgd	10.3145									L35a											L30ala											L39a		fFL
bkgd	229.002																		Peak	Area	fFL									Peak	Area	fFL									bkgd	17.6004	0.128389
									L39										FL	157.077	0.41292									FL	132.886	0.390323									bkgd	119.486
									Peak	Area	fFL								bkgd	30.7886										bkgd	2.06623										bkgd	116.397
HemK_L39		fFL							FL	20.8894	0.517336								bkgd	12.3										bkgd	23.027										bkgd	53.0663
Peak	Area	0.456322							bkgd	3.75933									AR	223.328										AR	207.565										bkgd	29.1244
bkgd	6.73488								bkgd	5.29031									bkgd	194.818										bkgd	113.127
FL	509.18								AR	18.1496									bkgd	139.418										bkgd	103.45										L16a		fFL
bkgd	15.8723								AR	1.33978									bkgd	251.484										bkgd	85.1884										FL	27.1401	0.207984
bkgd	20.4394								bkgd	25.2884																															bkgd	11.7513
bkgd	146.638																		L30											L25ala											AR	103.351
AR	606.655								L35										Peak	Area	fFL									Peak	Area	fFL									bkgd	91.8059
bkgd	479.64								Peak	Area	fFL								FL	226.429	0.735386									FL	74.0014	0.207907									bkgd	72.3117
bkgd	384.338								FL	67.7181	0.870411								bkgd	43.2628										bkgd	6.05859										bkgd	29.1667
									bkgd	2.48873									AR	81.4759										bkgd	16.3619										L11a		fFL
									bkgd	3.88987									bkgd	66.5827										AR	281.933										FL	96.8797	0.246557
									bkgd	2.27242									bkgd	178.778										bkgd	154.916										bkgd	26.0916
HemK_L35		fFL							bkgd	6.39646									bkgd	20.5108										bkgd	155.366										AR	296.051
Peak	Area	0.790497							bkgd	1.20722																															bkgd	133.656
bkgd	41.6417								bkgd	3.93059									L30a											L21ala
FL	1618.96								AR	7.49082									Peak	Area	fFL									Peak	Area	fFL									L07a		fFL
bkgd	100.61								AR	2.59123									FL	37.9986	0.241266									FL	211.549	0.665604									FL	216.81	0.457609
bkgd	204.388								bkgd	18.8627									bkgd	3.48892										bkgd	27.418										bkgd	66.6399
bkgd	15.1165																		AR	119.498										AR	106.281										AR	256.979
AR	429.068								L30										bkgd	53.8291										bkgd	13.3751										bkgd	85.6871
bkgd	194.463								Peak	Area	fFL								bkgd	69.8056										bkgd	93.0217
bkgd	211.882								FL	65.0007	0.70755								bkgd	83.5215										bkgd	111.832										L02a		fFL
bkgd	265.547								bkgd	14.7931																															FL	86.2432	0.229034
bkgd	385.398								bkgd	4.37407									L25											T07ala											bkgd	67.2576
									bkgd	2.55701									Peak	Area	fFL									Peak	Area	fFL									AR	290.308
									AR	26.8666									FL	81.0907	0.28429									FL	214.446	0.597263									bkgd	137.749
L30									AR	3.33365									bkgd	13.8073										bkgd	71.8616
Peak	Area	fFL							bkgd	21.9322									AR	204.149										bkgd	36.4293										T03a		fFL
bkgd	62.4625	0.752937							bkgd	6.22647									bkgd	71.4378										AR	144.602										FL	71.5659	0.308952
FL	1889.31																		bkgd	119.838										bkgd	10.279										bkgd	39.9611
bkgd	288.618								L25																					bkgd	155.026										AR	160.075
bkgd	188.966								Peak	Area	fFL								L25a											bkgd	200.276										bkgd	119.637
AR	619.944								FL	36.3352	0.305258								Peak	Area	fFL																				bkgd	74.4061
bkgd	456.372								bkgd	8.34453									FL	71.3826	0.187524									T12ala
bkgd	142.038								AR	8.21535									bkgd	30.5619										Peak	Area	fFL
bkgd	685.963								AR	74.4804									AR	309.276										FL	125.983	0.450644									T17a		fFL
									bkgd	58.0841									bkgd	114.544										FL	27.5982										FL	69.5566	0.544092
L25		fFL							bkgd	52.9823									bkgd	279.47										bkgd	72.8522										bkgd	14.6301
Peak	Area	0.308422																	bkgd	45.4671										bkgd	4.44917										bkgd	6.06442
FL	366.679								L21										bkgd	74.6654										AR	187.223										AR	58.2832
bkgd	35.563								Peak	Area	fFL								L21											bkgd	6.80886										bkgd	19.9392
bkgd	136.178								FL	203.976	0.661645								Peak	Area	fFL									bkgd	62.7063										bkgd	17.1267
bkgd	31.7446								bkgd	11.6496									FL	309.014	0.636687									bkgd	431.499										bkgd	108.48
AR	822.208								bkgd	30.8911									bkgd	58.1106
bkgd	437.724								AR	104.31									AR	176.333
bkgd	649.908								bkgd	65.3404									bkgd	131.703
bkgd	117.805								bkgd	115.061									bkgd	172.185
bkgd	75.6321																		bkgd	75.5269
bkgd	96.9818								L16
bkgd	87.5375								Peak	Area	fFL								L21ala
									FL	28.2172	0.262789								Peak	Area	fFL
L21	Area	fFL							bkgd	7.84025									FL	225.731	0.582592
bkgd	139.407	0.643544							bkgd	4.01781									bkgd	9.31112
FL	1045.66								bkgd	2.59062									bkgd	30.141
bkgd	413.787								AR	79.1588									AR	161.729
AR	579.187								bkgd	109.201									bkgd	148.201
bkgd	431.763								bkgd	6.76165									bkgd	186.152
bkgd	274.099								bkgd	29.3019									bkgd	64.7735
bkgd	229.55
bkgd	701.416								L11										T07
bkgd	234.697								Peak	Area	fFL								Peak	Area	fFL
bkgd	101.176								FL	58.5834	0.189391								FL	1100.48	0.75155
									bkgd	14.8587									bkgd	263.872
L16									bkgd	6.39226									bkgd	121.932
Peak	Area	fFL							AR	6.0923									AR	363.8
FL	192.477	0.321211							AR	244.65									bkgd	645.542
bkgd	87.2383								bkgd	152.375									bkgd	329.914
AR	53.2571								bkgd	53.8714
AR	353.489																		T07ala
bkgd	125.331								L07										Peak	Area	fFL
bkgd	772.458								Peak	Area	fFL								FL	364.484	0.639986
bkgd	133.118								FL	164.262	0.349549								bkgd	87.3307
bkgd	559.343								bkgd	38.4994									bkgd	36.591
bkgd	241.111								bkgd	29.9701									AR	205.035
									AR	275.693									bkgd	16.6921
									bkgd	263.023									bkgd	214.172
L11									bkgd	129.832									bkgd	200.339
Peak	Area	fFL							bkgd	112.071
bkgd	20.3303	0.236805																	T12ala
FL	260.851								L02										Peak	Area	fFL
bkgd	56.6024								Peak	Area	fFL								FL	358.415	0.643876
AR	174.655								FL	86.6793	0.194275								bkgd	41.961
AR	666.037								bkgd	13.7707									bkgd	46.1062
bkgd	469.597								bkgd	62.5852									AR	198.237
bkgd	227.439								bkgd	49.8504									bkgd	49.049
bkgd	50.5176								AR	22.0627									bkgd	127.253
bkgd	269.791								AR	337.427									bkgd	301.709
									bkgd	16.6395
L02									bkgd	225.882									T17
Peak	Area	fFL							bkgd	46.8932									Peak	Area	fFL
bkgd	54.8128	0.410545																	FL	195.041	0.405423
FL	648.498								T03										bkgd	35.7112
bkgd	51.9224								Peak	Area	fFL								bkgd	25.782
bkgd	161.323								FL	115.028	0.249841								AR	286.039
bkgd	122.599								bkgd	10.4825									bkgd	335.363
AR	931.103								bkgd	124.432									bkgd	189.86
bkgd	796.612								bkgd	40.5332									bkgd	139.195
bkgd	157.514								AR	345.376
bkgd	645.374								bkgd	435.511
									bkgd	65.5695
L07
Peak	Area	fFL							T07
bkgd	139.64	0.250733							Peak	Area	fFL
bkgd	18.5518								FL	625.86	0.734928
FL	515.66								bkgd	85.0452
bkgd	389.498								bkgd	94.6935
AR	135.317								bkgd	34.0399
AR	1405.63								AR	225.734
bkgd	835.993								bkgd	219.763
bkgd	124.469								bkgd	87.9951
bkgd	128.809
									T12
T03									Peak	Area	fFL
Peak	Area	fFL							FL	451.796	0.677901
bkgd	73.3068	0.290706							bkgd	161.709
bkgd	75.2471								AR	214.667
FL	560.661								bkgd	39.0119
bkgd	72.0112								bkgd	200.178
bkgd	251.114								bkgd	258.14
bkgd	81.3376
AR	1367.96								T17
bkgd	1065.42								Peak	Area	fFL
bkgd	241.619								FL	174.884	0.441857
									bkgd	19.1957
T07									bkgd	21.6854
Peak	Area	fFL							bkgd	21.4687
FL	2128.74	0.780338							bkgd	3.47398
bkgd	313.463								AR	11.2694
bkgd	56.1135								AR	209.64
bkgd	207.447								bkgd	3.83586
AR	599.23								bkgd	189.966
bkgd	620.808								bkgd	150.936
bkgd	282.366								bkgd	100.403
T12									T21
Peak	Area	fFL							Peak	Area	fFL
FL	2285.57	0.699064							FL	28.2335	0.154986
bkgd	554.379								bkgd	30.2382
bkgd	105.613								bkgd	19.8637
bkgd	38.5781								AR	7.40915
AR	983.9								AR	114.56
bkgd	790.762								AR	31.9657
bkgd	577.904								bkgd	12.3519
									bkgd	78.7362
T17									bkgd	360.944
Peak	Area	fFL
bkgd	36.754	0.551818
FL	738.432
bkgd	154.65
bkgd	187.343
AR	599.748
bkgd	207.555
bkgd	446.61
T21
Peak	Area	fFL
bkgd	49.6799	0.308008
FL	395.97
bkgd	8.0458
bkgd	95.724
bkgd	222.7
bkgd	28.7119
AR	262.09
AR	627.523
bkgd	1180.87
bkgd	379.806
bkgd	256.423

### Sheet: HemK-NTD in vivo
Note: The peaks are labelled left to right as background (bkgd), full-length (FL), or arrested (AR). Multiple peaks may contribute to the area of a band so multiple FL or AR peaks can be found in each plot
Date:	181015		Experiment:	Expression of HemK-NTD constructs in MC1061 E. Coli							Date:	181019		Experiment:	Expression of HemK-NTD constructs in MC1061 E. Coli							Date:	181022		Experiment:	Expression of HemK-NTD constructs in MC1061 E. Coli							Date:	181031		Experiment:	Expression of HemK-NTD constructs in MC1061 E. Coli
Supp Fig 4	a										Supp Fig 4	b										Supp Fig 4	c										Supp Fig 4	d
L43	L116										L43	L116										L43	L116										L16	L89
Peak	Area	fFL									Peak	Area	fFL									Peak	Area	fFL									Peak	Area	fFL
FL	3.63769	0.682945									FL	3.93732	0.616678									FL	4.08703	0.668779									FL	87.9804	0.431524
FL	62.8258										FL	110.676										FL	51.3614										bkgd	7.08414
AR	4.46841										FL	5.95072										bkgd	3.91362										AR	3.06839
AR	26.3871										bkgd	6.35779										AR	1.53899										AR	112.834
											AR	74.9416										AR	25.9225										bkgd	3.71089
L39	L112																					bkgd	3.93171
Peak	Area	fFL									L39	L112																					L07	L80
FL	4.97453	0.458396									Peak	Area	fFL									L39	L112										Peak	Area	fFL
FL	23.4227										FL	1.28617	0.472603									Peak	Area	fFL									FL	40.4566	0.231272
AR	5.55802										FL	28.0446										FL	10.384	0.415993									bkgd	4.5246
AR	27.9939										FL	1.45882										FL	65.8478										bkgd	5.55666
											bkgd	1.2887										AR	11.3699										AR	134.474
L35	L108										AR	0.810827										AR	95.6509										bkgd	6.40689
Peak	Area	fFL									AR	32.6608
FL	36.2889	0.52505									AR	0.887799										L35	L108										L02	L75
AR	8.21158																					Peak	Area	fFL									Peak	Area	fFL
AR	24.6146										L35	L108										FL	11.4278	0.55155									FL	47.7414	0.229089
											Peak	Area	fFL									FL	74.986										bkgd	3.29025
L30	L103										FL	0.810827	0.516005									AR	11.3017										bkgd	6.74588
Peak	Area	fFL									FL	33.4292										AR	58.959										AR	22.1511
FL	9.5512	0.680673									bkgd	2.81909																					AR	138.504
FL	83.3854										AR	1.16032										L30	L103										bkgd	3.34675
AR	4.52049										AR	30.9557										Peak	Area	fFL
AR	39.0793										bkgd	1.81563										FL	7.07436	0.67533									T03	L70
																						FL	117.353										Peak	Area	fFL
L25	L98										L30	L103										bkgd	7.92127										bkgd	8.51943	0.369899
Peak	Area	fFL									Peak	Area	fFL									AR	2.85716										FL	55.8181
FL	51.1091	0.494229									bkgd	1.87248	0.677977									AR	56.9622										bkgd	22.7327
AR	2.77283										FL	11.4126																					AR	13.1502
AR	49.5298										FL	82.7122										L25	L98										AR	81.9327
											bkgd	8.25109										Peak	Area	fFL
L21	L94										AR	3.37485										FL	64.9839	0.452972									T21	L52
Peak	Area	fFL									AR	41.3323										bkgd	7.25349										Peak	Area	fFL
FL	6.94447	0.702911									bkgd	2.30794										AR	78.4773										FL	32.9825	0.499279
FL	116.038																					bkgd	4.43394										AR	33.0778
bkgd	8.21639										L25	L98
bkgd	1.02157										Peak	Area	fFL									L21	L94
bkgd	1.75126										FL	57.2326	0.484446									Peak	Area	fFL
AR	3.31859										bkgd	2.9162										FL	8.89797	0.75216
AR	48.6607										AR	3.57077										FL	128.732
											AR	57.337										bkgd	7.75869
L16	L89										bkgd	2.33075										bkgd	2.993
Peak	Area	fFL																				AR	45.3496
FL	76.6402	0.663546									L21	L94										bkgd	2.10309
bkgd	6.03127										Peak	Area	fFL
bkgd	8.7506										FL	47.8729	0.745277									L16	L89
AR	38.8608										bkgd	1.48324										Peak	Area	fFL
bkgd	8.70716										AR	16.3621										FL	4.84987	0.5628
											bkgd	6.30217										FL	79.5453
L11	L84																					bkgd	7.44136
Peak	Area	fFL									L16	L89										AR	4.53454
FL	28.7893	0.506619									Peak	Area	fFL									AR	61.0261
bkgd	2.26703										FL	2.35584	0.517882									bkgd	7.21061
AR	28.037										FL	75.8383
bkgd	2.6273										bkgd	6.41284										L11	L84
bkgd	2.27833										AR	3.01193										Peak	Area	fFL
bkgd	3.96919										AR	59.2002										FL	3.50672	0.457989
											AR	10.582										FL	62.4887
L07	L80										bkgd	7.23107										bkgd	5.70627
Peak	Area	fFL																				bkgd	6.37531
FL	29.9573	0.355079									L11	L84										AR	78.103
bkgd	2.42435										Peak	Area	fFL									bkgd	36.4009
AR	7.15041										FL	17.1723	0.455279
AR	47.2602										AR	20.5459										L07	L80
											bkgd	5.47964										Peak	Area	fFL
T03	L70										bkgd	0.750266										FL	7.96133	0.315055
Peak	Area	fFL																				AR	17.3083
FL	28.4795	0.360485									L07	L80
bkgd	3.12682										Peak	Area	fFL									L02	L75
bkgd	1.64592										FL	16.0892	0.251857									Peak	Area	fFL
AR	7.79027										AR	47.793										FL	19.2642	0.288438
AR	42.7335																					AR	12.2125
bkgd	4.27536										L02	L75										AR	35.3112
											Peak	Area	fFL
T07	L66										FL	3.75318	0.233612									T07	L66
Peak	Area	fFL									bkgd	1.13045										Peak	Area	fFL
FL	7.35067	0.474612									bkgd	0.370464										FL	2.24078	0.514176
FL	43.9343										bkgd	0.949455										FL	30.1875
bkgd	7.06664										bkgd	0.85742										bkgd	5.72854
bkgd	6.11712										bkgd	1.1044										AR	30.6402
AR	7.25483										AR	12.3127
AR	49.5168										bkgd	0.770855										T12	L61
																						Peak	Area	fFL
T12	L61										T03	L70										bkgd	0.983548	0.489939
Peak	Area	fFL									Peak	Area	fFL									FL	27.486
bkgd	1.6065	0.447468									FL	1.04467	0.428431									bkgd	8.90751
FL	3.36456										FL	29.4141										AR	28.6149
FL	27.1098										bkgd	0.696256
bkgd	3.3151										AR	7.82952										T17	L56
AR	37.6296										AR	32.8054										Peak	Area	fFL
																						FL	55.3452	0.591285
T17	L56										T07	L66										bkgd	7.89886
Peak	Area	fFL									Peak	Area	fFL									AR	4.08564
FL	2.04191	0.592445									FL	31.1441	0.439935									AR	34.1708
FL	55.8778										bkgd	2.20937										bkgd	2.79187
bkgd	7.75272										bkgd	0.773018
bkgd	3.06768										bkgd	1.34692										T21	L52
AR	3.48173										AR	39.6484										Peak	Area	fFL
AR	36.3625																					FL	0.905367	0.629321
											T12	L61										FL	82.3705
T21	L52										Peak	Area	fFL									bkgd	1.17972
Peak	Area	fFL									FL	36.0072	0.517305									bkgd	1.05251
bkgd	2.23059	0.525081									bkgd	11.2198										AR	49.0507
FL	29.5816										AR	33.5981
bkgd	4.68483
bkgd	2.32706										T17	L56
bkgd	1.77378										Peak	Area	fFL
AR	26.7556										FL	57.2846	0.64381
											bkgd	10.2067
											AR	31.6929
											T21	L52
											Peak	Area	fFL
											FL	25.3817	0.536391
											bkgd	0.98433
											AR	1.33449
											AR	20.6032

### Sheet: HemK-NTD data summary
		Internal label	L43	L39	L37	L35	L32	L30	L27	L25	L23	L21	L18	L16	L11	L07	L02	T03	T05	T07	T09	T12	T14	T17	T21
		L (d to PTC)	116	112	110	108	105	103	100	98	96	94	91	89	84	80	75	70	68	66	64	61	59	56	52
in vitro	WT	Rep1	0.214786	0.456322	0.8096	0.790497	0.721215	0.752937	0.555529	0.308422	0.446452	0.643544	0.531475	0.321211	0.236805	0.410545	0.250733	0.290706	0.53125	0.780338	0.611256	0.699064	0.636687	0.441857	0.308008
		Rep2	0.256172	0.517336	0.816055	0.870411	0.736073	0.70755	0.477133	0.305258	0.437552	0.661645	0.511846	0.262789	0.189391	0.349549	0.194275	0.249841	0.540583	0.734928	0.630353	0.677901	0.68232	0.405423	0.273404
		Rep3				0.808654		0.735386	0.510447	0.28429		0.636687								0.75155
		AVG	0.235479	0.486829	0.812827	0.823187	0.728644	0.731958	0.51437	0.299323	0.442002	0.647292	0.52166	0.292	0.213098	0.380047	0.222504	0.270274	0.535917	0.755605	0.620804	0.688483	0.659503	0.42364	0.290706
		SEM				0.0241865		0.0132138	0.0227158	0.00757214		0.00744469								0.0132649
	L27/28A	Rep1	0.0984782	0.128389		0.515886		0.390323		0.187524		0.582592	0.504838	0.207984	0.378441	0.605039	0.229034	0.308952		0.639986	0.523602	0.643876	0.679922	0.544092	0.0957325
		Rep2	0.120775	0.169604		0.495304		0.415443		0.207907		0.665604	0.479933	0.276281	0.446623	0.62698	0.284629	0.267844		0.597263	0.461909	0.805508	0.639241	0.613479	0.162873
		Rep3				0.571398		0.455426				0.749634	0.468839									0.740538			0.121874
		Rep4										0.685561										0.749074
		AVG	0.109627	0.148997		0.527529		0.420397		0.197716		0.670848	0.484537	0.242133	0.412532	0.616009	0.256832	0.288398		0.618624	0.492756	0.734749	0.659581	0.578786	0.126827
		SEM				0.0227248		0.0189561				0.0344485	0.0106439									0.0335453			0.0195393
	L7N	Rep1				0.536044						0.752595				0.668903				0.644716
		Rep2				0.513034						0.794124				0.664527				0.72132
		Rep3																		0.632224
		AVG				0.524539						0.773359				0.666715				0.666087
in vivo	WT	Rep1	0.682945	0.458396		0.52505		0.680673		0.494229		0.702911		0.663546	0.506619	0.355079	0.233612	0.360485		0.474612		0.447468		0.592445	0.525081
		Rep2	0.616678	0.472603		0.516005		0.677977		0.484446		0.745277		0.517882	0.455279	0.251857	0.288438	0.428431		0.439935		0.517305		0.64381	0.536391
		Rep3	0.668779	0.415993		0.55155		0.67533		0.452972		0.75216		0.5628	0.457989	0.315055	0.229089	0.369899		0.514176		0.489939		0.591285	0.629321
		Rep4												0.431524		0.231272									0.499279
		AVG	0.656134	0.448997		0.530868		0.677993		0.477216		0.733449		0.543938	0.473296	0.288316	0.25038	0.386272		0.476241		0.484904		0.60918	0.547518
		SEM	0.0201473	0.017004		0.0106654		0.00154231		0.0124465		0.0153982		0.0482852	0.0166802	0.0285125	0.019074	0.0212543		0.0214469		0.0203168		0.0173184	0.0283519
		Internal label	Distance to PTC	WT in vitro	SEM	L2728A	SEM	L7N	WT in vivo	SEM
	43	L43	116	0.235479		0.109627			0.656134	0.0201473
	39	L39	112	0.486829		0.148997			0.448997	0.017004
	37	L37	110	0.812827
	35	L35	108	0.823187	0.0241865	0.527529	0.0227248	0.524539	0.530868	0.0106654
	30	L32	105	0.728644
	32	L30	103	0.731958	0.0132138	0.420397	0.0189561		0.677993	0.00154231
	27	L27	100	0.51437	0.0227158
	25	L25	98	0.299323	0.00757214	0.197716			0.477216	0.0124465
	23	L23	96	0.442002
	21	L21	94	0.647292	0.00744469	0.670848	0.0344485	0.773359	0.733449	0.0153982
	18	L18	91	0.52166		0.484537	0.0106439
	16	L16	89	0.292		0.242133			0.543938	0.0482852
	11	L11	84	0.213098		0.412532			0.473296	0.0166802
	7	L07	80	0.380047		0.616009		0.666715	0.288316	0.0285125
	2	L02	75	0.222504		0.256832			0.25038	0.019074
	-3	T03	70	0.270274		0.288398			0.386272	0.0212543
	-5	T05	68	0.509251
	-7	T07	66	0.755605	0.0132649	0.618624		0.666087	0.476241	0.0214469
	-9	T09	64	0.620804		0.492756
		T12	61	0.688483		0.734749	0.0335453		0.484904	0.0203168
		T14	59	0.659503		0.659581
		T17	56	0.42364		0.578786			0.60918	0.0173184
		T21	52	0.290706		0.126827	0.0195393		0.547518	0.0283519
		Internal label	Distance to PTC	WT	SEM	L2728A	SEM	L7N
		L35	108	0.823187	0.0241865	0.527529	0.0227248	0.524539
		L21	94	0.647292	0.00744469	0.670848	0.0344485	0.773359
		L07	80	0.380047		0.616009		0.666715
		T07	66	0.755605	0.0132649	0.618624		0.666087

### Sheet: FLN5 FLN6
21 1 StoK
Peak	y0	Area	xc	Amp	w						Ec SecM StoK
1	19.0833	47.3766	2.56016	46.0833	0.410138			81.0896	0.58425		1	11	16	21	26	31	35	37	42	43	44	45	47	57	67	110
2	19.0833	33.713	6.03379	21.5833	0.623144					1	0.0840037	0.430169	0.503166	0.58425	0.353543	0.216863	0.743187	0.908524	0.810596	0.525958	0.736803	0.637071	0.708604	0.254019	0.0861282	0.208257
										2	0.138717	0.355938	0.485988	0.576911	0.304166	0.231062	0.740146	0.867172	0.808967	0.462187	0.707851	0.666417	0.721872	0.24357	0.115532	0.17422
										3	0.0874579	0.33205	0.383885	0.613408	0.41807	0.263952	0.745125	0.828182	0.870735	0.470187	0.737254	0.626461	0.742618	0.217965	0.0862735	0.234093
										Mean	0.103393	0.372719	0.45768	0.591523	0.358593	0.237292	0.742819	0.867959	0.8301	0.486111	0.727303	0.643316	0.724365	0.238518	0.0959778	0.205523
21 2 StoK										Std Dev	0.0306401	0.0511667	0.064483	0.019305	0.0571198	0.024155	0.00250995	0.0401766	0.0352008	0.0347401	0.0168472	0.0206976	0.0171438	0.0185505	0.0169343	0.0300301
Peak	y0	Area	xc	Amp	w					Std Error	0.0176901	0.0295411	0.0372292	0.0111458	0.0329781	0.0139459	0.00144912	0.023196	0.0203232	0.0200572	0.00972673	0.0119498	0.00989797	0.0107101	0.00977703	0.0173379
1	19.2778	48.2526	2.89862	44.9167	0.428571			83.6396	0.576911
2	19.2778	35.387	6.47465	22.3611	0.631336
											WT EcSecM	EcSecM S to K	Y to E mutations	Std Error WT	Std Error Mutant		Intensity changes (unfolded states)					FLN5 +21 Y719E	0.728553
										21	0.720694	0.591523	0.728553	0.0100839	0.00530163	21	28	1
21 3 StoK										26	0.669442	0.358593	0.544487	0.0091532	0.0197183	31	23	0.782609				FLN5 +26 Y719E	0.544487
Peak	y0	Area	xc	Amp	w					31	0.35652	0.237292	0.250785	0.0123436	0.0155517	37	22.5	0.76087
1	18.3056	48.8014	2.19969	42.3889	0.459293			79.5578	0.613408	35	0.683222	0.742819	0.321154	0.0230282	0.00377762	42	20.5	0.673913				FLN5 +31 Y719E	0.250785
2	18.3056	30.7564	5.77163	20.2222	0.606759					37	0.790815	0.867959	0.476075	0.0217991	0.0269668	43	10	0.217391
										42	0.873909	0.8301		0.0147222		44	15	0.434783				FLN5 +35 Y719E	0.321154
										43	0.80376	0.486111	0.21764	0.0216894	0.0261442	45	9	0.173913
										44	0.826766	0.727303		0.0261442		47	5.5	0.0217391				FLN5 +37 Y719E	0.476075
26 1 StoK										45	0.795334	0.643316	0.434255	0.0102776	0.0182678	67	5.5	0.0217391
Peak	y0	Area	xc	Amp	w					47	0.822666	0.724365		0.018458		110	5.2	0.00869565
1	18.5	27.601	2.80594	24.8611	0.442908			78.0697	0.353543	57	0.605227	0.238518		0.0151879								FLN5 +43 Y719E	0.21764
2	18.5	45.2136	6.39427	27.5	0.655914					67	0.15541	0.0959778	0.12585	0.0113819	0.00558264
3	18.5	5.25512	7.49206	5.55556	0.377368					110	0.374349	0.205523		0.0140035
																						FLN5 +45 Y719E	0.434255
												EcSecM S to K	Std Error
26 2 StoK											1	0.103393	0.0176901
Peak	y0	Area	xc	Amp	w						11	0.372719	0.0295411
1	18.7778	25.5588	3.10138	24.8611	0.410138			84.0291	0.304166		16	0.45768	0.0372292
2	18.7778	58.4703	6.88018	27.3611	0.852535						21	0.591523	0.0111458
											26	0.358593	0.0329781
											31	0.237292	0.0139459
											35	0.742819	0.00144912
26 3 StoK											37	0.867959	0.023196
Peak	y0	Area	xc	Amp	w						42	0.8301	0.0203232
1	17.1111	24.9068	2.52739	20.8889	0.475678			59.5756	0.41807		43	0.486111	0.0200572
2	17.1111	32.1083	6.06656	21.1111	0.606759						44	0.727303	0.00972673
3	17.1111	2.56053	7.00051	3.88889	0.262673						45	0.643316	0.0119498
											47	0.724365	0.00989797
											57	0.238518	0.0107101
31 1 StoK											67	0.0959778	0.00977703
Peak	y0	Area	xc	Amp	w						110	0.205523	0.0173379
1	18.3611	14.8707	2.93702	12.9167	0.459293			68.572	0.216863
2	18.3611	53.7013	6.34511	27.2222	0.786994
31 2 StoK
Peak	y0	Area	xc	Amp	w
1	17.8056	18.8543	2.88018	14.4444	0.520737			81.5986	0.231062
2	17.8056	51.8877	6.49309	28.6111	0.723502
3	17.8056	10.8566	7.58065	9.30556	0.465438
31 StoK 3
Peak	y0	Area	xc	Amp	w
1	16.625	16.497	2.90425	13.375	0.492063			62.5	0.263952
2	16.625	39.1637	6.29595	25.75	0.606759
3	16.625	6.83932	7.13159	8.75	0.311828
35 1 StoK
Peak	y0	Area	xc	Amp	w
1	23.3333	86.5961	2.23246	78	0.442908			116.52	0.743187
2	23.3333	29.9238	5.67332	18.6667	0.639529
35 2 StoK
Peak	y0	Area	xc	Amp	w
1	23.5	89.7574	1.85561	75.2778	0.475678			121.27	0.740146
2	23.5	31.5125	5.2637	19.1667	0.655914
35 StoK 3
Peak	y0	Area	xc	Amp	w
1	24.3333	65.7204	2.47465	73.8889	0.354839			88.2005	0.745125
2	24.3333	22.4801	5.94009	17.2222	0.520737
37 StoK 1
Peak	y0	Area	xc	Amp	w
1	29.3889	110.527	2.78955	99.5556	0.442908			121.656	0.908524
2	29.3889	11.1286	5.77163	9.33333	0.475678
37 StoK 2
Peak	y0	Area	xc	Amp	w
1	27.0556	102.281	3.03533	95.6667	0.426523			117.948	0.867172
2	27.0556	15.6667	6.05018	10.8889	0.573989
37 StoK 3
Peak	y0	Area	xc	Amp	w
1	22.6667	93.3729	2.82488	83.3333	0.447005			112.744	0.828182
2	22.6667	19.3715	5.90323	13	0.59447
43 StoK 1
Peak	y0	Area	xc	Amp	w
1	20.6667	41.0622	2.10138	35.6667	0.459293			78.0712	0.525958
2	20.6667	37.009	5.23093	24.3333	0.606759
43 StoK 2
Peak	y0	Area	xc	Amp	w
1	20.5	37.2246	2.54378	32.3333	0.459293			80.5402	0.462187
2	20.5	43.3156	5.83717	20.6667	0.83615
43 StoK 3
Peak	y0	Area	xc	Amp	w
1	18.0833	32.4126	2.88018	31.5278	0.410138			68.9355	0.470187
2	18.0833	36.5229	6.12442	20.1389	0.723502
44 StoK 1
Peak	y0	Area	xc	Amp	w
1	19.8865	112.171	3.2	95.2273	0.469926			152.24	0.736803
2	19.8865	40.0691	6.05	21.7749	0.734114
44 StoK 2
Peak	y0	Area	xc	Amp	w
1	19.7278	119.265	3.15	90.9224	0.523302			168.489	0.707851
2	19.7278	49.2238	6.29578	24.1219	0.814091
44 StoK 3
Peak	y0	Area	xc	Amp	w
1	19.0231	105.982	2.8	80.9345	0.522408			143.752	0.737254
2	19.0231	37.7703	5.75	19.9388	0.75572
57 StoK 1
Peak	y0	Area	xc	Amp	w
1	17.4885	20.4384	2.75	17.9866	0.453323			80.46	0.254019
2	17.4885	47.1029	5.56385	28.3787	0.662163
3	17.4885	12.9187	7.03328	12.0833	0.426523
57 StoK 2
Peak	y0	Area	xc	Amp	w
1	20.75	14.1359	2.56016	13.75	0.410138			58.0364	0.24357
2	20.75	36.8823	5.54224	24.25	0.606759
3	20.75	7.01821	6.91859	8.125	0.344598
57 StoK 3
Peak	y0	Area	xc	Amp	w
1	17.5278	18.0248	3.04608	14.8611	0.483871			82.6959	0.217965
2	17.5278	46.526	5.68203	27.7778	0.668203
3	17.5278	18.1451	7.70968	10.8333	0.668203
110 StoK 2
Peak	y0	Area	xc	Amp	w
1	17.8333	25.0795	3.01895	20.3333	0.492063			107.135	0.234093
2	17.8333	47.289	5.08346	33.8333	0.557604
3	17.8333	34.7664	6.83666	15.6667	0.885305
110 StoK 3
Peak	y0	Area	xc	Amp	w
1	19.75	10.5165	2.51152	15.9722	0.262673			60.3635	0.17422
2	19.75	36.4154	4.63134	26.9444	0.539171
3	19.75	13.4316	6.56682	7.22222	0.741935
110 StoK 1
Peak	y0	Area	xc	Amp	w
1	18.5	22.258	2.98618	19.3333	0.459293			106.878	0.208257
2	18.5	57.2548	5.13262	33.1667	0.688684
3	18.5	27.3648	6.9022	14.1667	0.770609
42 StoK 1
Peak	y0	Area	xc	Amp	w
1	46	1072.77	1.63799	835	0.512545			1323.43	0.810596
2	46	250.663	4.87814	100	1
42 StoK 2
Peak	y0	Area	xc	Amp	w
1	47.6667	1167.63	1.59498	1023.33	0.455197			1443.36	0.808967
2	47.6667	275.729	4.76344	110	1
42 StoK 3
Peak	y0	Area	xc	Amp	w
1	51	1027.16	1.53763	822.5	0.498208			1179.65	0.870735
2	51	152.487	4.63441	77.5	0.784946
45 StoK 1
Peak	y0	Area	xc	Amp	w
1	39.3333	626.492	1.70968	501.667	0.498208			983.395	0.637071
2	39.3333	356.903	4.83513	175	0.81362
45 StoK 2
Peak	y0	Area	xc	Amp	w
1	36	520.328	1.78136	405	0.512545			780.784	0.666417
2	36	260.456	4.82079	130	0.799283
45 StoK 3
Peak	y0	Area	xc	Amp	w
1	51	570.056	1.48029	470	0.483871			909.963	0.626461
2	51	339.907	4.50538	166.667	0.81362
47 StoK 1
Peak	y0	Area	xc	Amp	w
1	34.0556	707.149	1.66667	600.833	0.469534			997.947	0.708604
2	34.0556	290.798	4.64875	159.444	0.727599
47 StoK 2
Peak	y0	Area	xc	Amp	w
1	49.8889	857.864	1.59498	728.889	0.469534			1188.39	0.721872
2	49.8889	330.524	4.62007	171.111	0.770609
47 StoK 3
Peak	y0	Area	xc	Amp	w
1	43.2222	853.651	1.92473	664.444	0.512545			1149.51	0.742618
2	43.2222	295.864	4.87814	162.222	0.727599
67 StoK 1
Peak	y0	Area	xc	Amp	w
1	12.6667	44.2029	2.26882	40	0.44086			513.222	0.0861282
2	12.6667	469.019	5.05018	279.167	0.670251
67 StoK 2
Peak	y0	Area	xc	Amp	w
1	9.33333	54.9167	1.75269	37.5	0.584229			475.339	0.115532
2	9.33333	420.422	4.44803	245	0.684588
67 StoK 3
Peak	y0	Area	xc	Amp	w
1	12.6667	42.7654	1.65233	40	0.426523			495.695	0.0862735
2	12.6667	452.93	4.5914	253.333	0.713262
16 StoK 1
Peak	y0	Area	xc	Amp	w
1	23.9465	399.987	2.24096	263.53	0.605517			794.94	0.503166
2	23.9465	394.953	7.57952	139.343	1.13076
16 StoK 2
Peak	y0	Area	xc	Amp	w
1	29.8889	520.236	2.34101	284.444	0.729647			1070.47	0.485988
2	29.8889	360.845	7.89555	115.556	1.24578
3	29.8889	189.39	10.0338	75.5556	1
16 StoK 3
Peak	y0	Area	xc	Amp	w
1	34.0556	416.648	1.98566	291.667	0.569892			1085.35	0.383885
2	34.0556	483.487	7.46237	132.222	1.45878
3	34.0556	185.212	10.5591	73.8889	1
11 StoK 1
Peak	y0	Area	xc	Amp	w
1	21.7383	252.877	2.70904	206.777	0.487884			587.855	0.430169
2	21.7383	24.37	5.43267	9.72222	1
3	21.7383	310.608	8.31567	121.308	1.02149
11 StoK 2
Peak	y0	Area	xc	Amp	w
1	20.7981	367.82	2.35	211.353	0.694283			1033.38	0.355938
2	20.7981	376.875	8.51398	114.123	1.31745
3	20.7981	288.686	10.9507	96.4526	1.19405
11 StoK 3
Peak	y0	Area	xc	Amp	w
1	22.6792	316.577	2.2	225.512	0.560041			953.402	0.33205
2	22.6792	330.358	7.74928	107.989	1.22044
3	22.6792	306.467	9.78082	111.324	1.09826
1 StoK 1
Peak	y0	Area	xc	Amp	w
1	17.7222	41.9793	2.26728	34.6111	0.483871			499.731	0.0840037
2	17.7222	457.752	9.83717	116.667	1.56528
1 StoK 2
Peak	y0	Area	xc	Amp	w
1	17.554	46.1093	2.17458	32.7224	0.562152			332.399	0.138717
2	17.554	286.29	9.15	107.57	1.06176
1 StoK 3
Peak	y0	Area	xc	Amp	w
1	28.1121	18.8883	2.85	19.8787	0.379067			215.97	0.0874579
2	28.1121	197.082	10.3	112.376	0.699658
Non-folding mutations with Ec SecM
21E 1
Peak	y0	Area	xc	Amp	w
1	24.0998	2388.34	2.55	2035.27	0.468148				3271.84	0.729969
2	24.0998	883.497	6.15	471.537	0.74748
21E 2
Peak	y0	Area	xc	Amp	w
1	31.165	4492.45	2.8	3597.34	0.498209			6250.41	0.718745
2	31.165	1757.96	6.4106	894.991	0.783609
21E 3
Peak	y0	Area	xc	Amp	w
1	26.8371	2780.36	3.55	2358.2	0.470359			3772.82	0.736946
2	26.8371	992.455	7.1	465.721	0.85015
26E 1
Peak	y0	Area	xc	Amp	w
1	4.76913	140.104	3.63027	124.634	0.448459			275.027	0.509419
2	4.76913	60.1002	6.96216	40.945	0.585578
3	4.76913	74.8227	9.05081	16.8884	1.76748
26E 2
Peak	y0	Area	xc	Amp	w
1	7.88597	138.628	1.78882	127.035	0.43535				253.713	0.546396
2	7.88597	82.3897	5.06832	51.7085	0.635655
3	7.88597	32.6956	7.0559	17.4246	0.748576
26E 3
Peak	y0	Area	xc	Amp	w
1	3.99255	146.158	2.43478	137.241	0.424864				253.024	0.577645
2	3.99255	68.9879	5.84696	48.2062	0.570926
3	3.99255	37.8779	7.2299	15.1111	1
31E 1
Peak	y0	Area	xc	Amp	w
1	13.6612	365.777	2.25	254.2	0.574052
2	13.6612	1005.13	6.04916	441.147	0.908967
31E 2
Peak	y0	Area	xc	Amp	w
1	14.7761	661.837	2.32627	473.54	0.557576			2489.47	0.265855
2	14.7761	1827.63	6.0106	771.538	0.945022
31E 3
Peak	y0	Area	xc	Amp	w
1	15.0198	431.44	3.62542	412.648	0.41711			1963.89	0.219687
2	15.0198	1127.89	7.14662	567.455	0.792946
3	15.0198	404.559	9.65	157.939	1.02189
35E 1
Peak	y0	Area	xc	Amp	w
1	23.9658	479.804	1.55	350.811	0.545634				1464.97	0.327518
2	23.9658	747.035	5.10036	368.95	0.807762
3	23.9658	238.13	6.74194	95	1
35E 2
Peak	y0	Area	xc	Amp	w
1	16.3975	842.055	2.55	625.852	0.536758			2677.9	0.314446
2	16.3975	1431.89	6.08433	641.104	0.89103
3	16.3975	403.958	8.11521	211.944	0.760369
35E 3
Peak	y0	Area	xc	Amp	w
1	12.7085	651.761	3.75	473.964	0.548597			2027.27	0.321497
2	12.7085	996.031	7.29578	448.821	0.885339
3	12.7085	379.476	9.44393	151.389	1
37E 1
Peak	y0	Area	xc	Amp	w
1	23.5156	1106.06	2.5	887.358	0.497266				2476.25	0.446667
2	23.5156	431.863	5.61976	229.287	0.75141
3	23.5156	938.331	7.25	293.352	1.27608
37E 2
Peak	y0	Area	xc	Amp	w
1	30.9512	1916.95	2.45	1471.53	0.519699			3617.35	0.529932
2	30.9512	1137.74	5.65	637.553	0.711929
3	30.9512	562.659	7.2299	342.222	0.655914
37E 3
Peak	y0	Area	xc	Amp	w
1	6.8186	738.737	4.62933	734.664	0.401154			1635.73	0.451625
2	6.8186	543.346	7.81511	325.669	0.665595
3	6.8186	353.647	9.43133	212.316	0.664505
43E 1
Peak	y0	Area	xc	Amp	w
1	10.7424	304.31	2.2	226.064	0.537025				1160.72	0.262174
2	10.7424	856.406	5.5647	428.937	0.79652
43E 2
Peak	y0	Area	xc	Amp	w
1	21.9062	547.587	2.1	403.054	0.542001			2499.24	0.219102
2	21.9062	1495.06	5.44217	715.989	0.833034
3	21.9062	456.589	7.75	287.569	0.633422
43E 3
Peak	y0	Area	xc	Amp	w
1	6.50119	227.833	4.08111	173.03	0.525296			1327.36	0.171644
2	6.50119	752.752	7.31613	416.701	0.720671
3	6.50119	346.775	9.70507	187.087	0.739459
45E 1
Peak	y0	Area	xc	Amp	w
1	20.4926	676.747	1.96807	503.809	0.535884				1447.3	0.467594
2	20.4926	770.55	5.25	433.567	0.709014
45E 2
Peak	y0	Area	xc	Amp	w
1	24.473	1138.15	2.65	846.221	0.536571			2643.6	0.43053
2	24.473	1505.45	5.93687	692.178	0.867679
45E 3
Peak	y0	Area	xc	Amp	w
1	6.09403	549.244	4.67834	423.259	0.51769			1357.36	0.404642
2	6.09403	808.114	7.88695	393.131	0.820061
67E 1
Peak	y0	Area	xc	Amp	w
1	3.72222	15.3924	2.54378	14.9722	0.410138			122.67	0.125478
2	3.72222	83.0893	5.2637	57.75	0.573989
3	3.72222	24.1881	7.0169	17.3056	0.557604
67E 2
Peak	y0	Area	xc	Amp	w
1	3.22222	16.8885	2.18331	17.1111	0.393753				145.125	0.116372
2	3.22222	105.191	4.936	73.1111	0.573989
3	3.22222	23.0458	6.60727	21.5556	0.426523
67E 3
Peak	y0	Area	xc	Amp	w
1	3.5	22.1688	2.298	24.5	0.360983				163.366	0.1357
2	3.5	113.279	5.18177	83.5	0.541219
3	3.5	27.9185	6.95136	24.25	0.459293
FLN5 scan with WT SecM
21 1
Peak	y0	Area	xc	Amp	w
1	29.871	2039.91	1.95	1910.19	0.426034				2820.19	0.723325
2	29.871	213.531	5.69724	106.629	0.798908
3	29.871	566.745	6.5394	247.381	0.913967
21 2
Peak	y0	Area	xc	Amp	w
1	37.2042	3523.4	2.55	2858.44	0.491748			5018.64	0.702063
2	37.2042	1495.24	6.82373	550.533	1.08352
21 3
Peak	y0	Area	xc	Amp	w
1	25.5948	2098.49	3.3	1797.4	0.46577			2848.51	0.736696
2	25.5948	750.025	7.47796	285.753	1.04712
26 1
Peak	y0	Area	xc	Amp	w
1	73.5	1133.47	2.49309	785	0.576037				1648.51	0.687571
2	73.5	515.043	6.47465	307.5	0.668203
26 2
Peak	y0	Area	xc	Amp	w
1	125.444	1815.81	3.30415	1391.11	0.520737			2758.86	0.658175
2	125.444	943.047	7.10138	520	0.723502
26 3
Peak	y0	Area	xc	Amp	w
1	90.4444	1284.95	4.45469	1116.11	0.459293			1939.31	0.662581
2	90.4444	654.359	8.26421	357.778	0.729647
31 1
Peak	y0	Area	xc	Amp	w
1	16.3932	450.429	2.1	333.744	0.538423				1283.73	0.350875
2	16.3932	625.116	6.08193	322.332	0.773691
3	16.3932	208.187	7.65591	107.778	0.770609
31 2
Peak	y0	Area	xc	Amp	w
1	14.5366	758.126	2.7	547.999	0.551914			2239.47	0.33853
2	14.5366	1481.34	6.58433	571.497	1.03407
31 3
Peak	y0	Area	xc	Amp	w
1	10.4299	611.327	3.85	440.89	0.553164			1608.09	0.380156
2	10.4299	996.767	7.72035	412.141	0.964846
35 1
Peak	y0	Area	xc	Amp	w
1	27.8053	1433.93	2.05	997.177	0.573676				2149.84	0.666994
2	27.8053	715.91	5.9	251.376	1.13618
35 2
Peak	y0	Area	xc	Amp	w
1	22.8764	2047.89	2.62627	1533.42	0.534338			3131.29	0.654008
2	22.8764	1083.4	6.4629	396.364	1.49034
35 3
Peak	y0	Area	xc	Amp	w
1	8.63917	2366.31	4.35169	1517.99	0.621887			3247.46	0.728664
2	8.63917	881.152	8.15676	329.754	1.06603
37 1
Peak	y0	Area	xc	Amp	w
1	26.4953	2346.02	2.8	1864.59	0.501948				3138.88	0.747407
2	26.4953	152.496	6.0606	138.1	0.440529
3	26.4953	640.362	6.46313	161.493	1.58191
37 2
Peak	y0	Area	xc	Amp	w
1	41.3437	3962.92	2.2	2942.74	0.537247			4898.6	0.80899
2	41.3437	935.683	5.51385	382.462	0.976002
37 3
Peak	y0	Area	xc	Amp	w
1	8.18082	2364.58	4.77867	1775.17	0.531401			2897.6	0.816047
2	8.18082	533.024	8.30915	274.708	0.774079
42 1
Peak	y0	Area	xc	Amp	w
1	50.2936	3793.44	2.15169	3049.4	0.496282				4461.93	0.850179
2	50.2936	668.492	5.4	194.09	1.37406
42 2
Peak	y0	Area	xc	Amp	w
1	63.4114	8516.81	2.4	5848.88	0.580918			9453.98	0.90087
2	63.4114	937.171	5.43193	382.294	0.977984
42 3
Peak	y0	Area	xc	Amp	w
1	9.03618	3720.01	4.23173	2725.8	0.544452			4272.54	0.870679
2	9.03618	552.527	7.36711	231.094	0.953837
44 1
Peak	y0	Area	xc	Amp	w
1	65.8247	2844.65	1.86398	2124.3	0.534223				3540.73	0.803407
2	65.8247	696.084	5	220.283	1.26064
44 2
Peak	y0	Area	xc	Amp	w
1	55.3425	4857.23	2.92627	3381.32	0.573077			5599.66	0.867415
2	55.3425	742.43	6	380.228	0.778971
44 3
Peak	y0	Area	xc	Amp	w
1	8.08003	2051.52	4.47926	1745.51	0.468881			2534.38	0.809476
2	8.08003	482.859	7.71122	244.508	0.787839
57 1
Peak	y0	Area	xc	Amp	w
1	97.6667	684.876	2.70763	490	0.557604				1077.98	0.635335
2	97.6667	393.101	5.75525	251.667	0.623144
57 2
Peak	y0	Area	xc	Amp	w
1	148.222	1129.81	2.54839	808.333	0.557604			1925.76	0.586683
2	148.222	795.948	5.70046	438.889	0.723502
57 3
Peak	y0	Area	xc	Amp	w
1	62.6667	570.056	4.3318	470	0.483871			960.233	0.593664
2	62.6667	390.177	7.35484	213.333	0.729647
67 1
Peak	y0	Area	xc	Amp	w
1	19.5045	155.356	2.25	103.738	0.597446				874.235	0.177705
2	19.5045	718.879	5.25	420.655	0.681772
67 2
Peak	y0	Area	xc	Amp	w
1	22.0075	276.763	3.05	191.895	0.575379			1866.93	0.148245
2	22.0075	1137.97	5.95	778.216	0.583367
3	22.0075	452.198	7.8	225.847	0.798775
67 3
Peak	y0	Area	xc	Amp	w
1	5.85864	126.58	4.47926	84.6738	0.596382			902.33	0.140281
2	5.85864	520.924	7.16866	358.96	0.578946
3	5.85864	254.826	9.05929	125.453	0.810353
45 1
Peak	y0	Area	xc	Amp	w
1	11.5556	187.502	2.57655	168.889	0.442908			233.316	0.803641
2	11.5556	45.8137	5.4767	32.7778	0.557604
45 2
Peak	y0	Area	xc	Amp	w
1	10.0278	211.248	2.69124	190.278	0.442908				272.614	0.774897
2	10.0278	61.3662	5.5914	34.7222	0.705069
45 3
Peak	y0	Area	xc	Amp	w
1	10.5	181.519	2.60932	163.5	0.442908				224.802	0.807463
2	10.5	43.2827	5.60778	27	0.639529
47 1
Peak	y0	Area	xc	Amp	w
1	11	266.45	2.24885	240	0.442908			324.839	0.820254
2	11	58.3885	5.32924	25.8333	0.90169
47 2
Peak	y0	Area	xc	Amp	w
1	8.63889	308.887	2.16692	242.361	0.508449				360.944	0.855774
2	8.63889	52.0574	4.90323	26.3889	0.786994
47 3
Peak	y0	Area	xc	Amp	w
1	6	302.188	2.69124	245	0.492063				381.565	0.791971
2	6	79.3766	5.77163	31.6667	1
110 1
Peak	y0	Area	xc	Amp	w
1	95.4444	229.381	2.77317	265.556	0.344598			653.561	0.350971
2	95.4444	288.551	4.96877	180	0.639529
3	95.4444	135.629	6.67281	73.3333	0.737839
110 2
Peak	y0	Area	xc	Amp	w
1	25.4444	383.759	3.05172	333.333	0.459293			1029.73	0.372681
2	25.4444	454.152	5.28008	245.556	0.737839
3	25.4444	191.815	6.91859	116.667	0.655914
110 3
Peak	y0	Area	xc	Amp	w
1	28.7778	400.389	2.98618	347.778	0.459293			1002.49	0.399395
2	28.7778	404.382	5.21454	258.889	0.623144
3	28.7778	197.719	6.65643	130	0.606759
